# Minimal effects of proto-Y chromosomes on house fly gene expression in spite of evidence that selection maintains stable polygenic sex determination

**DOI:** 10.1101/545178

**Authors:** Jae Hak Son, Tea Kohlbrenner, Svenia Heinze, Leo Beukeboom, Daniel Bopp, Richard P. Meisel

## Abstract

Sex determination, the developmental process by which organismal sex is established, evolves fast, often due to changes in the master regulators at the top of the pathway. Additionally, in species with polygenic sex determination, multiple different master regulators segregate as polymorphisms. Understanding the forces that maintain polygenic sex determination can be informative of the factors that drive the evolution of sex determination. The house fly, *Musca domestica*, is a well-suited model to those ends because natural populations harbor male-determining loci on each of the six chromosomes and a bi-allelic female-determiner. To investigate how natural selection maintains polygenic sex determination in house fly, we assayed the phenotypic effects of proto-Y chromosomes by performing RNA-seq experiments to measure gene expression in house fly males carrying different proto-Y chromosomes. We find that the proto-Y chromosomes have similar effects as a non-sex-determining autosome. In addition, we created sex-reversed males without any proto-Y chromosomes, and they had nearly identical gene expression profiles as genotypic males. Therefore, the proto-Y chromosomes have a minor effect on male gene expression, consistent with previously described minimal X-Y sequence differences. Despite these minimal differences, we find evidence for a disproportionate effect of one proto-Y chromosome on male-biased expression, which could be partially responsible for fitness differences between males with different proto-Y chromosome genotypes. Our results therefore suggest that, if natural selection maintains polygenic sex determination in house fly via gene expression differences, the phenotypes under selection likely depend on a small number of genetic targets.
