## Supplementary Data for "Minimal effects of proto-Y chromosomes on house fly gene expression in spite of evidence that selection maintains stable polygenic sex determination"

### Sheet: Abdomen
normal up discordant			sex-reversed up discordant
genes	chr(ME)		genes	chr(ME)
LOC101890210	2(E)		LOC101887343	5(C)
LOC101889091	4(D)		LOC101889597	NA
LOC101890507	NA		LOC101890235	3(A)
LOC101890678	3(A)		LOC101892163	2(E)
LOC101892887	4(D)		LOC101892992	5(C)
LOC101893442	5(C)		LOC101894391	3(A)
LOC101893576	NA		LOC101896359	2(E)
LOC101894060	NA		LOC101897352	3(A)
LOC101894537	3(A)		LOC101897524	NA
LOC101894546	3(A)		LOC101897838	3(A)
LOC101897010	4(D)		LOC101898182	5(C)
LOC101897271	2(E)		LOC101900352	NA
LOC101897807	2(E)		LOC101900539	3(A)
LOC101898074	3(A)		LOC101900843	2(E)
LOC101899497	3(A)		LOC101901091	2(E)
LOC101899824	3(A)		LOC101901505	3(A)
LOC101899975	3(A)		LOC105262504	3(A)
LOC101900106	NA		LOC109614284	4(D)
LOC101900266	3(A)		LOC101887696	1(B)
LOC101900993	2(E)		LOC101888415	2(E)
LOC101893091	5(C)		LOC101888452	NA
LOC101896805	3(A)		LOC101888980	NA
LOC101898447	NA		LOC101889105	3(A)
LOC101898788	NA		LOC101889660	NA
LOC101899155	1(B)		LOC101890004	2(E)
			LOC101893047	3(A)
			LOC101893194	4(D)
			LOC101893948	NA
			LOC101894155	5(C)
			LOC101894695	5(C)
			LOC101895334	1(B)
			LOC101898220	NA
			LOC101899010	3(A)
			LOC101899359	3(A)
			LOC101900873	4(D)
			LOC101901050	4(D)
			LOC101901465	5(C)
			LOC105261773	2(E)
			LOC105262036	3(A)
			LOC109611814	4(D)
			LOC109612010	5(C)
			LOC109612146	NA
			LOC109612989	2(E)
			LOC109613661	NA
			LOC101888731	2(E)
			LOC101897922	2(E)
			LOC101899147	3(A)
			LOC101901112	2(E)
			LOC109612145	NA

### Sheet: Head
normal up discordant			sex-reversed up discordant
genes	chr(ME)		genes	chr(ME)
LOC101887300	3(A)		LOC101887938	3(A)
LOC101887313	3(A)		LOC101888608	3(A)
LOC101887348	3(A)		LOC101889234	3(A)
LOC101887374	3(A)		LOC101889635	3(A)
LOC101887491	3(A)		LOC101889946	3(A)
LOC101887557	3(A)		LOC101890632	3(A)
LOC101887605	3(A)		LOC101891137	3(A)
LOC101887810	3(A)		LOC101892295	3(A)
LOC101888223	3(A)		LOC101892403	3(A)
LOC101888362	3(A)		LOC101892763	3(A)
LOC101888585	3(A)		LOC101893047	3(A)
LOC101888635	3(A)		LOC101894016	3(A)
LOC101888843	3(A)		LOC101894528	3(A)
LOC101888962	3(A)		LOC101894546	3(A)
LOC101888981	3(A)		LOC101895475	3(A)
LOC101889167	3(A)		LOC101895589	3(A)
LOC101889409	3(A)		LOC101896232	3(A)
LOC101889437	3(A)		LOC101896416	3(A)
LOC101889633	3(A)		LOC101897562	3(A)
LOC101889841	3(A)		LOC101897920	3(A)
LOC101889862	3(A)		LOC101898496	3(A)
LOC101890131	3(A)		LOC101898669	3(A)
LOC101890396	3(A)		LOC101898998	3(A)
LOC101890563	3(A)		LOC101899165	3(A)
LOC101890607	3(A)		LOC101899348	3(A)
LOC101890662	3(A)		LOC101899525	3(A)
LOC101890666	3(A)		LOC101899897	3(A)
LOC101890718	3(A)		LOC101900078	3(A)
LOC101890751	3(A)		LOC101900530	3(A)
LOC101890783	3(A)		LOC101900642	3(A)
LOC101891331	3(A)		LOC101900731	3(A)
LOC101891477	3(A)		LOC101901245	3(A)
LOC101891507	3(A)		LOC101901356	3(A)
LOC101891599	3(A)		LOC101901539	3(A)
LOC101891714	3(A)		LOC105262086	3(A)
LOC101891806	3(A)		LOC105262577	3(A)
LOC101891883	3(A)		LOC105262579	3(A)
LOC101892997	3(A)		LOC109612370	3(A)
LOC101893041	3(A)		LOC109612434	3(A)
LOC101893517	3(A)		LOC109612951	3(A)
LOC101893664	3(A)		LOC101899457	3(A)
LOC101893749	3(A)		LOC101901321	3(A)
LOC101893851	3(A)		LOC101893070	3(A)
LOC101894201	3(A)		LOC101896524	3(A)
LOC101894243	3(A)		LOC101888579	1(B)
LOC101894249	3(A)		LOC101889384	1(B)
LOC101894566	3(A)		LOC101891447	1(B)
LOC101895070	3(A)		LOC101891959	1(B)
LOC101895145	3(A)		LOC101893873	1(B)
LOC101895214	3(A)		LOC101893900	1(B)
LOC101895256	3(A)		LOC101893996	1(B)
LOC101895706	3(A)		LOC101895079	1(B)
LOC101895763	3(A)		LOC101895165	1(B)
LOC101896154	3(A)		LOC101897046	1(B)
LOC101896241	3(A)		LOC101897558	1(B)
LOC101896345	3(A)		LOC101898417	1(B)
LOC101896358	3(A)		LOC101898622	1(B)
LOC101896523	3(A)		LOC101899590	1(B)
LOC101896551	3(A)		LOC105261894	1(B)
LOC101896570	3(A)		LOC109612435	1(B)
LOC101896761	3(A)		LOC109613450	1(B)
LOC101896821	3(A)		LOC101898636	1(B)
LOC101896888	3(A)		LOC101887525	5(C)
LOC101897009	3(A)		LOC101888786	5(C)
LOC101897075	3(A)		LOC101889665	5(C)
LOC101897205	3(A)		LOC101890487	5(C)
LOC101897240	3(A)		LOC101890553	5(C)
LOC101897279	3(A)		LOC101891712	5(C)
LOC101897331	3(A)		LOC101893841	5(C)
LOC101897489	3(A)		LOC101894147	5(C)
LOC101897652	3(A)		LOC101894155	5(C)
LOC101897689	3(A)		LOC101896276	5(C)
LOC101897819	3(A)		LOC101896505	5(C)
LOC101897857	3(A)		LOC101898407	5(C)
LOC101897979	3(A)		LOC101899233	5(C)
LOC101898312	3(A)		LOC101899619	5(C)
LOC101898652	3(A)		LOC101899776	5(C)
LOC101898891	3(A)		LOC101901749	5(C)
LOC101898919	3(A)		LOC105261464	5(C)
LOC101899098	3(A)		LOC105261653	5(C)
LOC101899181	3(A)		LOC109613758	5(C)
LOC101899456	3(A)		LOC109614506	5(C)
LOC101899523	3(A)		LOC101894529	5(C)
LOC101899824	3(A)		LOC101892958	4(D)
LOC101899856	3(A)		LOC101893194	4(D)
LOC101899864	3(A)		LOC101896549	4(D)
LOC101899967	3(A)		LOC101898292	4(D)
LOC101900447	3(A)		LOC101898968	4(D)
LOC101900716	3(A)		LOC101901630	4(D)
LOC101900836	3(A)		LOC105262354	4(D)
LOC101901013	3(A)		LOC109612368	4(D)
LOC101901128	3(A)		LOC109612450	4(D)
LOC101901389	3(A)		LOC109613674	4(D)
LOC101901435	3(A)		LOC109613911	4(D)
LOC101901475	3(A)		LOC109614077	4(D)
LOC105262016	3(A)		LOC101887887	2(E)
LOC105262026	3(A)		LOC101888183	2(E)
LOC109612167	3(A)		LOC101888488	2(E)
LOC109613693	3(A)		LOC101889576	2(E)
LOC109613849	3(A)		LOC101891083	2(E)
LOC101887227	3(A)		LOC101892156	2(E)
LOC101889193	3(A)		LOC101893834	2(E)
LOC101891259	3(A)		LOC101893921	2(E)
LOC101894537	3(A)		LOC101894903	2(E)
LOC101896886	3(A)		LOC101895967	2(E)
LOC101899521	3(A)		LOC101896136	2(E)
LOC101900298	3(A)		LOC101896538	2(E)
LOC101900906	3(A)		LOC101896770	2(E)
LOC101897758	1(B)		LOC101896984	2(E)
LOC101887326	1(B)		LOC101897580	2(E)
LOC101887977	1(B)		LOC101897590	2(E)
LOC101888273	1(B)		LOC101897612	2(E)
LOC101888469	1(B)		LOC101899671	2(E)
LOC101888784	1(B)		LOC101900323	2(E)
LOC101888935	1(B)		LOC101900843	2(E)
LOC101890368	1(B)		LOC101901246	2(E)
LOC101890669	1(B)		LOC109614387	2(E)
LOC101891181	1(B)		LOC101901258	2(E)
LOC101891553	1(B)		LOC109612989	2(E)
LOC101891596	1(B)		LOC101887703	NA
LOC101891816	1(B)		LOC101887816	NA
LOC101891948	1(B)		LOC101888452	NA
LOC101892616	1(B)		LOC101888663	NA
LOC101892695	1(B)		LOC101888980	NA
LOC101892752	1(B)		LOC101889113	NA
LOC101892856	1(B)		LOC101889733	NA
LOC101892961	1(B)		LOC101890214	NA
LOC101893309	1(B)		LOC101891211	NA
LOC101893392	1(B)		LOC101891723	NA
LOC101894034	1(B)		LOC101892766	NA
LOC101894352	1(B)		LOC101893728	NA
LOC101894437	1(B)		LOC101894058	NA
LOC101894651	1(B)		LOC101894406	NA
LOC101894759	1(B)		LOC101894572	NA
LOC101894981	1(B)		LOC101895983	NA
LOC101894985	1(B)		LOC101896026	NA
LOC101894989	1(B)		LOC101896370	NA
LOC101895029	1(B)		LOC101896732	NA
LOC101895152	1(B)		LOC101896851	NA
LOC101895204	1(B)		LOC101896957	NA
LOC101895374	1(B)		LOC101897192	NA
LOC101895438	1(B)		LOC101899095	NA
LOC101895677	1(B)		LOC101899880	NA
LOC101895975	1(B)		LOC101900881	NA
LOC101896497	1(B)		LOC101901223	NA
LOC101896565	1(B)		LOC101901332	NA
LOC101897284	1(B)		LOC105261833	NA
LOC101897892	1(B)		LOC105261884	NA
LOC101897900	1(B)		LOC105262006	NA
LOC101898259	1(B)		LOC105262092	NA
LOC101898304	1(B)		LOC105262421	NA
LOC101898375	1(B)		LOC109611649	NA
LOC101898408	1(B)		LOC109611694	NA
LOC101898410	1(B)		LOC109613408	NA
LOC101898592	1(B)		LOC109613452	NA
LOC101898654	1(B)		LOC109613661	NA
LOC101898918	1(B)		LOC109613797	NA
LOC101899487	1(B)		LOC109613813	NA
LOC101899577	1(B)		LOC109613908	NA
LOC101899919	1(B)		LOC109613909	NA
LOC101900042	1(B)		LOC109613959	NA
LOC101900317	1(B)		LOC109614280	NA
LOC101900488	1(B)		LOC101893421	NA
LOC101900655	1(B)		LOC101896226	NA
LOC101900814	1(B)		LOC101896376	NA
LOC101900962	1(B)		LOC101899642	NA
LOC101901190	1(B)		LOC101901753	NA
LOC101901394	1(B)		LOC105261742	NA
LOC101901459	1(B)		LOC105262269	NA
LOC105261452	1(B)		LOC105262175	NA
LOC109611597	1(B)
LOC109612437	1(B)
LOC101893199	1(B)
LOC101895032	1(B)
LOC101897761	1(B)
LOC101899502	5(C)
LOC101887558	5(C)
LOC101887825	5(C)
LOC101888433	5(C)
LOC101888990	5(C)
LOC101889792	5(C)
LOC101890349	5(C)
LOC101890415	5(C)
LOC101891534	5(C)
LOC101893337	5(C)
LOC101893358	5(C)
LOC101893740	5(C)
LOC101893783	5(C)
LOC101893958	5(C)
LOC101893969	5(C)
LOC101894035	5(C)
LOC101894265	5(C)
LOC101895046	5(C)
LOC101895298	5(C)
LOC101895308	5(C)
LOC101896162	5(C)
LOC101896765	5(C)
LOC101897028	5(C)
LOC101897111	5(C)
LOC101897290	5(C)
LOC101897359	5(C)
LOC101897699	5(C)
LOC101897723	5(C)
LOC101897944	5(C)
LOC101898198	5(C)
LOC101898649	5(C)
LOC101898734	5(C)
LOC101899340	5(C)
LOC101899428	5(C)
LOC101899941	5(C)
LOC101900417	5(C)
LOC101900675	5(C)
LOC101900954	5(C)
LOC101901770	5(C)
LOC105261663	5(C)
LOC105262458	5(C)
LOC109611610	5(C)
LOC109613180	5(C)
LOC109613182	5(C)
LOC109613562	5(C)
LOC109614219	5(C)
LOC101888872	5(C)
LOC101889671	5(C)
LOC101891381	5(C)
LOC101894693	5(C)
LOC101900561	5(C)
LOC101887413	4(D)
LOC101887417	4(D)
LOC101887791	4(D)
LOC101887805	4(D)
LOC101888001	4(D)
LOC101888126	4(D)
LOC101888345	4(D)
LOC101889869	4(D)
LOC101890044	4(D)
LOC101890549	4(D)
LOC101890754	4(D)
LOC101891517	4(D)
LOC101891688	4(D)
LOC101891841	4(D)
LOC101891853	4(D)
LOC101892106	4(D)
LOC101892107	4(D)
LOC101892350	4(D)
LOC101892827	4(D)
LOC101893828	4(D)
LOC101893879	4(D)
LOC101894092	4(D)
LOC101894317	4(D)
LOC101894451	4(D)
LOC101894794	4(D)
LOC101895944	4(D)
LOC101895972	4(D)
LOC101896004	4(D)
LOC101896037	4(D)
LOC101896271	4(D)
LOC101896323	4(D)
LOC101896620	4(D)
LOC101896657	4(D)
LOC101897053	4(D)
LOC101897464	4(D)
LOC101897528	4(D)
LOC101898243	4(D)
LOC101899023	4(D)
LOC101899547	4(D)
LOC101900316	4(D)
LOC101900803	4(D)
LOC101900861	4(D)
LOC101901319	4(D)
LOC101901644	4(D)
LOC101901674	4(D)
LOC101901720	4(D)
LOC101901767	4(D)
LOC101891996	4(D)
LOC101893491	4(D)
LOC101899915	4(D)
LOC101888056	2(E)
LOC101888113	2(E)
LOC101888602	2(E)
LOC101888607	2(E)
LOC101888859	2(E)
LOC101889042	2(E)
LOC101889174	2(E)
LOC101889278	2(E)
LOC101889574	2(E)
LOC101889656	2(E)
LOC101889798	2(E)
LOC101890397	2(E)
LOC101890816	2(E)
LOC101891590	2(E)
LOC101892409	2(E)
LOC101892436	2(E)
LOC101892700	2(E)
LOC101892703	2(E)
LOC101892900	2(E)
LOC101893211	2(E)
LOC101893240	2(E)
LOC101893371	2(E)
LOC101893498	2(E)
LOC101893604	2(E)
LOC101893701	2(E)
LOC101893759	2(E)
LOC101893967	2(E)
LOC101894479	2(E)
LOC101894508	2(E)
LOC101894927	2(E)
LOC101894947	2(E)
LOC101894959	2(E)
LOC101895127	2(E)
LOC101895437	2(E)
LOC101895531	2(E)
LOC101895595	2(E)
LOC101895800	2(E)
LOC101895852	2(E)
LOC101896060	2(E)
LOC101896156	2(E)
LOC101896626	2(E)
LOC101896766	2(E)
LOC101896833	2(E)
LOC101896841	2(E)
LOC101896996	2(E)
LOC101897097	2(E)
LOC101897264	2(E)
LOC101897308	2(E)
LOC101897629	2(E)
LOC101897637	2(E)
LOC101897927	2(E)
LOC101897953	2(E)
LOC101898995	2(E)
LOC101899261	2(E)
LOC101899358	2(E)
LOC101899522	2(E)
LOC101899737	2(E)
LOC101899910	2(E)
LOC101900109	2(E)
LOC101900631	2(E)
LOC101900641	2(E)
LOC101900719	2(E)
LOC101901207	2(E)
LOC101901548	2(E)
LOC105262247	2(E)
LOC109611617	2(E)
LOC109612366	2(E)
LOC101894765	2(E)
LOC101899790	2(E)
LOC101900312	2(E)
LOC101900816	2(E)
LOC101900823	2(E)
LOC105262383	2(E)
LOC101891311	X(F)
LOC101899603	NA
LOC101888520	NA
LOC101888900	NA
LOC101890495	NA
LOC101890617	NA
LOC101890793	NA
LOC101891142	NA
LOC101891148	NA
LOC101891404	NA
LOC101891496	NA
LOC101891836	NA
LOC101892026	NA
LOC101892131	NA
LOC101892224	NA
LOC101892930	NA
LOC101892934	NA
LOC101893475	NA
LOC101894004	NA
LOC101894182	NA
LOC101894350	NA
LOC101895279	NA
LOC101895362	NA
LOC101896339	NA
LOC101896615	NA
LOC101896660	NA
LOC101897128	NA
LOC101897195	NA
LOC101897368	NA
LOC101897378	NA
LOC101897384	NA
LOC101897966	NA
LOC101898447	NA
LOC101898841	NA
LOC101899268	NA
LOC101899662	NA
LOC101899764	NA
LOC101899939	NA
LOC101900002	NA
LOC101900046	NA
LOC101900051	NA
LOC101900175	NA
LOC101900341	NA
LOC101900522	NA
LOC101900813	NA
LOC101900858	NA
LOC101900869	NA
LOC101901019	NA
LOC101901546	NA
LOC105261616	NA
LOC105261972	NA
LOC105262409	NA
LOC105262487	NA
LOC105262566	NA
LOC109611652	NA
LOC109611735	NA
LOC109612411	NA
LOC109612528	NA
LOC109613879	NA
LOC109614015	NA
LOC101888671	NA
LOC101890450	NA
LOC101891147	NA
LOC101891889	NA
LOC101892558	NA
LOC101892747	NA
LOC101893493	NA
LOC101900106	NA
LOC101900922	NA
